# Development and Genome-level Microevolution of Oral Microbiome during Surface Colonization

**DOI:** 10.1101/2025.11.07.685765

**Authors:** Yuchen Zhang, Yuguang Yang, Yibing Liu, Emily Ming-Chieh Lu, David Moyes, Sadia Ambreen Niazi, Qin Zhou

## Abstract

The oral microbiome is essential to human health, yet its *de novo* ecological succession and microevolutionary dynamics remain poorly understood due to the absence of tractable *in vivo* models. Dental implants provide a unique opportunity to investigate these processes by establishing a defined time-zero for initial bacterial attachment. In this cohort study, we performed shotgun metagenomics on 95 subgingival plaque samples from 19 participants, including peri-implant sites at weeks 1-4 after crown placement and adjacent teeth as controls. Peri-implant and adjacent periodontal microbiomes exhibited distinct taxonomic and functional profiles. Even the same taxa had different functional potential across the two sites. These findings indicated that oral microbiome development is a niche-specific process with selective colonization rather than passive microbial translocation from adjacent sites. Longitudinal analysis identified three microbial community modules driving the succession of oral microbiome, including pioneer colonizers, constitutive species, and late commensals. Each module followed distinct temporal abundance patterns and played unique ecological roles throughout the succession process. Strain-level resolution revealed divergent microevolutionary trajectories: pioneer colonizers and late commensals exhibited higher cumulative mutation rates and greater strain heterogeneity overtime, with enrichment of nonsynonymous single nucleotide variants in genes related to virulence and metabolism, whereas constitutive species remained evolutionarily stable by contrast. Our study reveals that the development, succession, and microevolution of the oral microbiome is structured, niche-dependent, and modulated by inter-species facilitation and selective genomic adaptation. These findings advance the understanding of oral microbiome ecology and provide a conceptual foundation for manipulating microbial succession in health and disease.
