## Supplementary Data 1 for "Development and Genome-level Microevolution of Oral Microbiome during Surface Colonization"

### Sheet: Sheet1
sample	subject	type	group	gender	age	brand	reads
AT_AA	AA	tooth	AT	Female	23	Bego	11081051
AT_A	A	tooth	AT	Female	40	Straumann	3936747
AT_BB	BB	tooth	AT	Male	21	Straumann	14801213
AT_B	B	tooth	AT	Male	34	Osstem	1184043
AT_CC	CC	tooth	AT	Female	52	Bego	6659431
AT_D	D	tooth	AT	Female	27	Bego	13467189
AT_E	E	tooth	AT	Female	32	Hiossen	3361701
AT_G	G	tooth	AT	Male	54	Straumann	4340349
AT_H	H	tooth	AT	Female	32	Bego	19636032
AT_J	J	tooth	AT	Female	37	Straumann	1152368
AT_L	L	tooth	AT	Male	51	Zimmer	14285640
AT_M	M	tooth	AT	Female	47	Bego	7134443
AT_N	N	tooth	AT	Male	45	Straumann	2453722
AT_O	O	tooth	AT	Female	22	Bego	5571661
AT_R	R	tooth	AT	Female	28	Straumann	4935351
AT_U	U	tooth	AT	Female	47	Hiossen	10610339
AT_W	W	tooth	AT	Female	23	Bego	5728296
AT_X	X	tooth	AT	Female	40	Hiossen	4511494
AT_Z	Z	tooth	AT	Female	54	Bego	22032465
week1_AA	AA	implant	week1	Female	23	Bego	12139107
week1_A	A	implant	week1	Female	40	Straumann	978804
week1_BB	BB	implant	week1	Male	21	Straumann	1491667
week1_B	B	implant	week1	Male	34	Osstem	3412313
week1_CC	CC	implant	week1	Female	52	Bego	2455612
week1_D	D	implant	week1	Female	27	Bego	9656637
week1_E	E	implant	week1	Female	32	Hiossen	8760964
week1_G	G	implant	week1	Male	54	Straumann	20788129
week1_H	H	implant	week1	Female	32	Bego	6789965
week1_J	J	implant	week1	Female	37	Straumann	1066303
week1_L	L	implant	week1	Male	51	Zimmer	10965212
week1_M	M	implant	week1	Female	47	Bego	1521693
week1_N	N	implant	week1	Male	45	Straumann	6640674
week1_O	O	implant	week1	Female	22	Bego	6760745
week1_R	R	implant	week1	Female	28	Straumann	512274
week1_U	U	implant	week1	Female	47	Hiossen	564897
week1_W	W	implant	week1	Female	23	Bego	11204891
week1_X	X	implant	week1	Female	40	Hiossen	2061034
week1_Z	Z	implant	week1	Female	54	Bego	10346027
week2_AA	AA	implant	week2	Female	23	Bego	20500112
week2_A	A	implant	week2	Female	40	Straumann	301676
week2_BB	BB	implant	week2	Male	21	Straumann	2513808
week2_B	B	implant	week2	Male	34	Osstem	1059650
week2_CC	CC	implant	week2	Female	52	Bego	13756528
week2_D	D	implant	week2	Female	27	Bego	2739298
week2_E	E	implant	week2	Female	32	Hiossen	2314557
week2_G	G	implant	week2	Male	54	Straumann	12025953
week2_H	H	implant	week2	Female	32	Bego	3735507
week2_J	J	implant	week2	Female	37	Straumann	157376
week2_L	L	implant	week2	Male	51	Zimmer	15816272
week2_M	M	implant	week2	Female	47	Bego	3879051
week2_N	N	implant	week2	Male	45	Straumann	17693304
week2_O	O	implant	week2	Female	22	Bego	7530902
week2_R	R	implant	week2	Female	28	Straumann	1495653
week2_U	U	implant	week2	Female	47	Hiossen	187982
week2_W	W	implant	week2	Female	23	Bego	3797223
week2_X	X	implant	week2	Female	40	Hiossen	2423131
week2_Z	Z	implant	week2	Female	54	Bego	1919210
week3_AA	AA	implant	week3	Female	23	Bego	30739012
week3_A	A	implant	week3	Female	40	Straumann	372477
week3_BB	BB	implant	week3	Male	21	Straumann	2456842
week3_B	B	implant	week3	Male	34	Osstem	1194648
week3_CC	CC	implant	week3	Female	52	Bego	8494640
week3_D	D	implant	week3	Female	27	Bego	1356669
week3_E	E	implant	week3	Female	32	Hiossen	4973910
week3_G	G	implant	week3	Male	54	Straumann	7159603
week3_H	H	implant	week3	Female	32	Bego	1476593
week3_J	J	implant	week3	Female	37	Straumann	148580
week3_L	L	implant	week3	Male	51	Zimmer	3595342
week3_M	M	implant	week3	Female	47	Bego	9666095
week3_N	N	implant	week3	Male	45	Straumann	14093940
week3_O	O	implant	week3	Female	22	Bego	18625605
week3_R	R	implant	week3	Female	28	Straumann	588241
week3_U	U	implant	week3	Female	47	Hiossen	1104961
week3_W	W	implant	week3	Female	23	Bego	2140535
week3_X	X	implant	week3	Female	40	Hiossen	4081386
week3_Z	Z	implant	week3	Female	54	Bego	5145151
week4_AA	AA	implant	week4	Female	23	Bego	21384416
week4_A	A	implant	week4	Female	40	Straumann	1049172
week4_BB	BB	implant	week4	Male	21	Straumann	3174492
week4_B	B	implant	week4	Male	34	Osstem	1979259
week4_CC	CC	implant	week4	Female	52	Bego	1695668
week4_D	D	implant	week4	Female	27	Bego	3753006
week4_E	E	implant	week4	Female	32	Hiossen	942570
week4_G	G	implant	week4	Male	54	Straumann	7612361
week4_H	H	implant	week4	Female	32	Bego	12507325
week4_J	J	implant	week4	Female	37	Straumann	79062
week4_L	L	implant	week4	Male	51	Zimmer	17062011
week4_M	M	implant	week4	Female	47	Bego	2523644
week4_N	N	implant	week4	Male	45	Straumann	8804312
week4_O	O	implant	week4	Female	22	Bego	13513534
week4_R	R	implant	week4	Female	28	Straumann	717775
week4_U	U	implant	week4	Female	47	Hiossen	91845
week4_W	W	implant	week4	Female	23	Bego	4233872
week4_X	X	implant	week4	Female	40	Hiossen	3845966
week4_Z	Z	implant	week4	Female	54	Bego	4118908
