## Supplementary Data 2 for "Development and Genome-level Microevolution of Oral Microbiome during Surface Colonization"

### Sheet: Sheet1
Species	Pathway	Group	log2FC (compared to AT)
Nesseria_sicca	HEMESYN2-PWY: heme b biosynthesis II (oxygen-independent)	week1	0.591355
Nesseria_sicca	PPGPPMET-PWY: ppGpp metabolism	week1	0.306324
Nesseria_sicca	PWY-7208: superpathway of pyrimidine nucleobases salvage	week1	1.08479
Nesseria_sicca	PWY-7220: adenosine deoxyribonucleotides de novo biosynthesis II	week1	0.620162
Nesseria_sicca	PWY-7222: guanosine deoxyribonucleotides de novo biosynthesis II	week1	0.620162
Nesseria_sicca	PWY0-162: superpathway of pyrimidine ribonucleotides de novo biosynthesis	week1	0.649837
Nesseria_sicca	PWY66-429: fatty acid biosynthesis initiation (mitochondria)	week1	0.862071
Nesseria_sicca	VALSYN-PWY: L-valine biosynthesis	week1	-0.659026
Nesseria_sicca	HEMESYN2-PWY: heme b biosynthesis II (oxygen-independent)	week2	1.03779
Nesseria_sicca	PPGPPMET-PWY: ppGpp metabolism	week2	0.466949
Nesseria_sicca	PWY-7208: superpathway of pyrimidine nucleobases salvage	week2	0.588142
Nesseria_sicca	PWY-7220: adenosine deoxyribonucleotides de novo biosynthesis II	week2	0.543713
Nesseria_sicca	PWY-7222: guanosine deoxyribonucleotides de novo biosynthesis II	week2	0.543713
Nesseria_sicca	PWY0-162: superpathway of pyrimidine ribonucleotides de novo biosynthesis	week2	0.983072
Nesseria_sicca	PWY66-429: fatty acid biosynthesis initiation (mitochondria)	week2	0.347145
Nesseria_sicca	VALSYN-PWY: L-valine biosynthesis	week2	-1.90518
Nesseria_sicca	HEMESYN2-PWY: heme b biosynthesis II (oxygen-independent)	week3	1.1097
Nesseria_sicca	PPGPPMET-PWY: ppGpp metabolism	week3	0.883027
Nesseria_sicca	PWY-7208: superpathway of pyrimidine nucleobases salvage	week3	1.20954
Nesseria_sicca	PWY-7220: adenosine deoxyribonucleotides de novo biosynthesis II	week3	0.835285
Nesseria_sicca	PWY-7222: guanosine deoxyribonucleotides de novo biosynthesis II	week3	0.835285
Nesseria_sicca	PWY0-162: superpathway of pyrimidine ribonucleotides de novo biosynthesis	week3	1.16115
Nesseria_sicca	PWY66-429: fatty acid biosynthesis initiation (mitochondria)	week3	1.22348
Nesseria_sicca	VALSYN-PWY: L-valine biosynthesis	week3	-1.46184
Nesseria_sicca	HEMESYN2-PWY: heme b biosynthesis II (oxygen-independent)	week4	0.91412
Nesseria_sicca	PPGPPMET-PWY: ppGpp metabolism	week4	0.451745
Nesseria_sicca	PWY-7208: superpathway of pyrimidine nucleobases salvage	week4	0.781294
Nesseria_sicca	PWY-7220: adenosine deoxyribonucleotides de novo biosynthesis II	week4	0.573552
Nesseria_sicca	PWY-7222: guanosine deoxyribonucleotides de novo biosynthesis II	week4	0.573552
Nesseria_sicca	PWY0-162: superpathway of pyrimidine ribonucleotides de novo biosynthesis	week4	0.714243
Nesseria_sicca	PWY66-429: fatty acid biosynthesis initiation (mitochondria)	week4	0.462142
Nesseria_sicca	VALSYN-PWY: L-valine biosynthesis	week4	-1.68845
Prevotella_melaninogenica	1CMET2-PWY: folate transformations III (E. coli)	week1	2.02623
Prevotella_melaninogenica	ANAGLYCOLYSIS-PWY: glycolysis III (from glucose)	week1	1.97518
Prevotella_melaninogenica	ARO-PWY: chorismate biosynthesis I	week1	2.76136
Prevotella_melaninogenica	ASPASN-PWY: superpathway of L-aspartate and L-asparagine biosynthesis	week1	2.3357
Prevotella_melaninogenica	HISDEG-PWY: L-histidine degradation I	week1	1.66938
Prevotella_melaninogenica	PEPTIDOGLYCANSYN-PWY: peptidoglycan biosynthesis I (meso-diaminopimelate containing)	week1	2.15539
Prevotella_melaninogenica	PWY-1042: glycolysis IV	week1	2.11262
Prevotella_melaninogenica	PWY-2942: L-lysine biosynthesis III	week1	2.15393
Prevotella_melaninogenica	PWY-3841: folate transformations II (plants)	week1	1.721
Prevotella_melaninogenica	PWY-5030: L-histidine degradation III	week1	1.65874
Prevotella_melaninogenica	PWY-5097: L-lysine biosynthesis VI	week1	2.03173
Prevotella_melaninogenica	PWY-5667: CDP-diacylglycerol biosynthesis I	week1	2.92023
Prevotella_melaninogenica	PWY-5973: cis-vaccenate biosynthesis	week1	1.90058
Prevotella_melaninogenica	PWY-6147: 6-hydroxymethyl-dihydropterin diphosphate biosynthesis I	week1	1.74775
Prevotella_melaninogenica	PWY-6151: S-adenosyl-L-methionine salvage I	week1	2.60409
Prevotella_melaninogenica	PWY-6385: peptidoglycan biosynthesis III (mycobacteria)	week1	2.17635
Prevotella_melaninogenica	PWY-6386: UDP-N-acetylmuramoyl-pentapeptide biosynthesis II (lysine-containing)	week1	2.18443
Prevotella_melaninogenica	PWY-6387: UDP-N-acetylmuramoyl-pentapeptide biosynthesis I (meso-diaminopimelate containing)	week1	2.11237
Prevotella_melaninogenica	PWY-7953: UDP-N-acetylmuramoyl-pentapeptide biosynthesis III (meso-diaminopimelate containing)	week1	2.05872
Prevotella_melaninogenica	PWY-7977: L-methionine biosynthesis IV	week1	1.78674
Prevotella_melaninogenica	PWY0-1319: CDP-diacylglycerol biosynthesis II	week1	2.92023
Prevotella_melaninogenica	PWY0-1586: peptidoglycan maturation (meso-diaminopimelate containing)	week1	2.716
Prevotella_melaninogenica	TRNA-CHARGING-PWY: tRNA charging	week1	1.76188
Prevotella_melaninogenica	1CMET2-PWY: folate transformations III (E. coli)	week2	1.2216
Prevotella_melaninogenica	ANAGLYCOLYSIS-PWY: glycolysis III (from glucose)	week2	0.694884
Prevotella_melaninogenica	ARO-PWY: chorismate biosynthesis I	week2	1.56843
Prevotella_melaninogenica	ASPASN-PWY: superpathway of L-aspartate and L-asparagine biosynthesis	week2	1.16882
Prevotella_melaninogenica	HISDEG-PWY: L-histidine degradation I	week2	1.00499
Prevotella_melaninogenica	PEPTIDOGLYCANSYN-PWY: peptidoglycan biosynthesis I (meso-diaminopimelate containing)	week2	0.763241
Prevotella_melaninogenica	PWY-1042: glycolysis IV	week2	0.774236
Prevotella_melaninogenica	PWY-2942: L-lysine biosynthesis III	week2	0.617298
Prevotella_melaninogenica	PWY-3841: folate transformations II (plants)	week2	0.317969
Prevotella_melaninogenica	PWY-5030: L-histidine degradation III	week2	0.927987
Prevotella_melaninogenica	PWY-5097: L-lysine biosynthesis VI	week2	0.299203
Prevotella_melaninogenica	PWY-5667: CDP-diacylglycerol biosynthesis I	week2	1.96029
Prevotella_melaninogenica	PWY-5973: cis-vaccenate biosynthesis	week2	0.364178
Prevotella_melaninogenica	PWY-6147: 6-hydroxymethyl-dihydropterin diphosphate biosynthesis I	week2	0.627919
Prevotella_melaninogenica	PWY-6151: S-adenosyl-L-methionine salvage I	week2	1.44197
Prevotella_melaninogenica	PWY-6385: peptidoglycan biosynthesis III (mycobacteria)	week2	0.8681
Prevotella_melaninogenica	PWY-6386: UDP-N-acetylmuramoyl-pentapeptide biosynthesis II (lysine-containing)	week2	0.650036
Prevotella_melaninogenica	PWY-6387: UDP-N-acetylmuramoyl-pentapeptide biosynthesis I (meso-diaminopimelate containing)	week2	0.783836
Prevotella_melaninogenica	PWY-7953: UDP-N-acetylmuramoyl-pentapeptide biosynthesis III (meso-diaminopimelate containing)	week2	0.609985
Prevotella_melaninogenica	PWY-7977: L-methionine biosynthesis IV	week2	0.462661
Prevotella_melaninogenica	PWY0-1319: CDP-diacylglycerol biosynthesis II	week2	1.96029
Prevotella_melaninogenica	PWY0-1586: peptidoglycan maturation (meso-diaminopimelate containing)	week2	1.62824
Prevotella_melaninogenica	TRNA-CHARGING-PWY: tRNA charging	week2	0.518961
Prevotella_melaninogenica	1CMET2-PWY: folate transformations III (E. coli)	week3	1.28933
Prevotella_melaninogenica	ANAGLYCOLYSIS-PWY: glycolysis III (from glucose)	week3	0.590018
Prevotella_melaninogenica	ARO-PWY: chorismate biosynthesis I	week3	1.54508
Prevotella_melaninogenica	ASPASN-PWY: superpathway of L-aspartate and L-asparagine biosynthesis	week3	1.16459
Prevotella_melaninogenica	HISDEG-PWY: L-histidine degradation I	week3	0.892591
Prevotella_melaninogenica	PEPTIDOGLYCANSYN-PWY: peptidoglycan biosynthesis I (meso-diaminopimelate containing)	week3	0.810382
Prevotella_melaninogenica	PWY-1042: glycolysis IV	week3	0.620745
Prevotella_melaninogenica	PWY-2942: L-lysine biosynthesis III	week3	1.26164
Prevotella_melaninogenica	PWY-3841: folate transformations II (plants)	week3	0.389852
Prevotella_melaninogenica	PWY-5030: L-histidine degradation III	week3	0.831597
Prevotella_melaninogenica	PWY-5097: L-lysine biosynthesis VI	week3	0.648619
Prevotella_melaninogenica	PWY-5667: CDP-diacylglycerol biosynthesis I	week3	0.534296
Prevotella_melaninogenica	PWY-5973: cis-vaccenate biosynthesis	week3	0.723754
Prevotella_melaninogenica	PWY-6147: 6-hydroxymethyl-dihydropterin diphosphate biosynthesis I	week3	0.124194
Prevotella_melaninogenica	PWY-6151: S-adenosyl-L-methionine salvage I	week3	1.91665
Prevotella_melaninogenica	PWY-6385: peptidoglycan biosynthesis III (mycobacteria)	week3	0.908934
Prevotella_melaninogenica	PWY-6386: UDP-N-acetylmuramoyl-pentapeptide biosynthesis II (lysine-containing)	week3	0.706621
Prevotella_melaninogenica	PWY-6387: UDP-N-acetylmuramoyl-pentapeptide biosynthesis I (meso-diaminopimelate containing)	week3	0.842369
Prevotella_melaninogenica	PWY-7953: UDP-N-acetylmuramoyl-pentapeptide biosynthesis III (meso-diaminopimelate containing)	week3	0.643493
Prevotella_melaninogenica	PWY-7977: L-methionine biosynthesis IV	week3	0.373974
Prevotella_melaninogenica	PWY0-1319: CDP-diacylglycerol biosynthesis II	week3	0.534296
Prevotella_melaninogenica	PWY0-1586: peptidoglycan maturation (meso-diaminopimelate containing)	week3	2.25077
Prevotella_melaninogenica	TRNA-CHARGING-PWY: tRNA charging	week3	0.334437
Prevotella_melaninogenica	1CMET2-PWY: folate transformations III (E. coli)	week4	1.65803
Prevotella_melaninogenica	ANAGLYCOLYSIS-PWY: glycolysis III (from glucose)	week4	1.38192
Prevotella_melaninogenica	ARO-PWY: chorismate biosynthesis I	week4	1.53595
Prevotella_melaninogenica	ASPASN-PWY: superpathway of L-aspartate and L-asparagine biosynthesis	week4	1.42818
Prevotella_melaninogenica	HISDEG-PWY: L-histidine degradation I	week4	1.89458
Prevotella_melaninogenica	PEPTIDOGLYCANSYN-PWY: peptidoglycan biosynthesis I (meso-diaminopimelate containing)	week4	1.42773
Prevotella_melaninogenica	PWY-1042: glycolysis IV	week4	1.30976
Prevotella_melaninogenica	PWY-2942: L-lysine biosynthesis III	week4	1.28472
Prevotella_melaninogenica	PWY-3841: folate transformations II (plants)	week4	0.966138
Prevotella_melaninogenica	PWY-5030: L-histidine degradation III	week4	1.83978
Prevotella_melaninogenica	PWY-5097: L-lysine biosynthesis VI	week4	0.252947
Prevotella_melaninogenica	PWY-5667: CDP-diacylglycerol biosynthesis I	week4	1.82142
Prevotella_melaninogenica	PWY-5973: cis-vaccenate biosynthesis	week4	1.2126
Prevotella_melaninogenica	PWY-6147: 6-hydroxymethyl-dihydropterin diphosphate biosynthesis I	week4	0.20036
Prevotella_melaninogenica	PWY-6151: S-adenosyl-L-methionine salvage I	week4	1.80725
Prevotella_melaninogenica	PWY-6385: peptidoglycan biosynthesis III (mycobacteria)	week4	1.49822
Prevotella_melaninogenica	PWY-6386: UDP-N-acetylmuramoyl-pentapeptide biosynthesis II (lysine-containing)	week4	1.51298
Prevotella_melaninogenica	PWY-6387: UDP-N-acetylmuramoyl-pentapeptide biosynthesis I (meso-diaminopimelate containing)	week4	1.53158
Prevotella_melaninogenica	PWY-7953: UDP-N-acetylmuramoyl-pentapeptide biosynthesis III (meso-diaminopimelate containing)	week4	1.49116
Prevotella_melaninogenica	PWY-7977: L-methionine biosynthesis IV	week4	0.992459
Prevotella_melaninogenica	PWY0-1319: CDP-diacylglycerol biosynthesis II	week4	1.82142
Prevotella_melaninogenica	PWY0-1586: peptidoglycan maturation (meso-diaminopimelate containing)	week4	2.43775
Prevotella_melaninogenica	TRNA-CHARGING-PWY: tRNA charging	week4	0.902009
Rothia_mucilaginosa	HSERMETANA-PWY: L-methionine biosynthesis III	week1	2.69651
Rothia_mucilaginosa	NONOXIPENT-PWY: pentose phosphate pathway (non-oxidative branch) I	week1	2.32877
Rothia_mucilaginosa	P41-PWY: pyruvate fermentation to acetate and (S)-lactate I	week1	2.05366
Rothia_mucilaginosa	PANTO-PWY: phosphopantothenate biosynthesis I	week1	3.70534
Rothia_mucilaginosa	PWY-3841: folate transformations II (plants)	week1	2.23796
Rothia_mucilaginosa	PWY-5100: pyruvate fermentation to acetate and lactate II	week1	2.05366
Rothia_mucilaginosa	PWY-5667: CDP-diacylglycerol biosynthesis I	week1	1.64221
Rothia_mucilaginosa	PWY-6121: 5-aminoimidazole ribonucleotide biosynthesis I	week1	1.32479
Rothia_mucilaginosa	PWY-6122: 5-aminoimidazole ribonucleotide biosynthesis II	week1	0.885317
Rothia_mucilaginosa	PWY-6163: chorismate biosynthesis from 3-dehydroquinate	week1	2.12191
Rothia_mucilaginosa	PWY-6277: superpathway of 5-aminoimidazole ribonucleotide biosynthesis	week1	0.885317
Rothia_mucilaginosa	PWY-7221: guanosine ribonucleotides de novo biosynthesis	week1	1.35955
Rothia_mucilaginosa	PWY-7234: inosine-5'-phosphate biosynthesis III	week1	2.81298
Rothia_mucilaginosa	PWY-I9: L-cysteine biosynthesis VI (from L-methionine)	week1	3.96366
Rothia_mucilaginosa	PWY0-1319: CDP-diacylglycerol biosynthesis II	week1	1.64221
Rothia_mucilaginosa	VALSYN-PWY: L-valine biosynthesis	week1	1.09104
Rothia_mucilaginosa	HSERMETANA-PWY: L-methionine biosynthesis III	week2	1.38335
Rothia_mucilaginosa	NONOXIPENT-PWY: pentose phosphate pathway (non-oxidative branch) I	week2	2.1809
Rothia_mucilaginosa	P41-PWY: pyruvate fermentation to acetate and (S)-lactate I	week2	0.927361
Rothia_mucilaginosa	PANTO-PWY: phosphopantothenate biosynthesis I	week2	1.98622
Rothia_mucilaginosa	PWY-3841: folate transformations II (plants)	week2	0.604717
Rothia_mucilaginosa	PWY-5100: pyruvate fermentation to acetate and lactate II	week2	0.927361
Rothia_mucilaginosa	PWY-5667: CDP-diacylglycerol biosynthesis I	week2	0.401103
Rothia_mucilaginosa	PWY-6121: 5-aminoimidazole ribonucleotide biosynthesis I	week2	0.991365
Rothia_mucilaginosa	PWY-6122: 5-aminoimidazole ribonucleotide biosynthesis II	week2	0.245799
Rothia_mucilaginosa	PWY-6163: chorismate biosynthesis from 3-dehydroquinate	week2	1.53477
Rothia_mucilaginosa	PWY-6277: superpathway of 5-aminoimidazole ribonucleotide biosynthesis	week2	0.245799
Rothia_mucilaginosa	PWY-7221: guanosine ribonucleotides de novo biosynthesis	week2	0.578084
Rothia_mucilaginosa	PWY-7234: inosine-5'-phosphate biosynthesis III	week2	1.07453
Rothia_mucilaginosa	PWY-I9: L-cysteine biosynthesis VI (from L-methionine)	week2	3.64244
Rothia_mucilaginosa	PWY0-1319: CDP-diacylglycerol biosynthesis II	week2	0.401103
Rothia_mucilaginosa	VALSYN-PWY: L-valine biosynthesis	week2	0.682324
Rothia_mucilaginosa	HSERMETANA-PWY: L-methionine biosynthesis III	week3	2.41128
Rothia_mucilaginosa	NONOXIPENT-PWY: pentose phosphate pathway (non-oxidative branch) I	week3	1.19779
Rothia_mucilaginosa	P41-PWY: pyruvate fermentation to acetate and (S)-lactate I	week3	1.46148
Rothia_mucilaginosa	PANTO-PWY: phosphopantothenate biosynthesis I	week3	4.03274
Rothia_mucilaginosa	PWY-3841: folate transformations II (plants)	week3	2.04524
Rothia_mucilaginosa	PWY-5100: pyruvate fermentation to acetate and lactate II	week3	1.46148
Rothia_mucilaginosa	PWY-5667: CDP-diacylglycerol biosynthesis I	week3	1.99529
Rothia_mucilaginosa	PWY-6121: 5-aminoimidazole ribonucleotide biosynthesis I	week3	1.20028
Rothia_mucilaginosa	PWY-6122: 5-aminoimidazole ribonucleotide biosynthesis II	week3	0.54941
Rothia_mucilaginosa	PWY-6163: chorismate biosynthesis from 3-dehydroquinate	week3	1.2269
Rothia_mucilaginosa	PWY-6277: superpathway of 5-aminoimidazole ribonucleotide biosynthesis	week3	0.54941
Rothia_mucilaginosa	PWY-7221: guanosine ribonucleotides de novo biosynthesis	week3	0.81942
Rothia_mucilaginosa	PWY-7234: inosine-5'-phosphate biosynthesis III	week3	1.78923
Rothia_mucilaginosa	PWY-I9: L-cysteine biosynthesis VI (from L-methionine)	week3	4.84147
Rothia_mucilaginosa	PWY0-1319: CDP-diacylglycerol biosynthesis II	week3	1.99529
Rothia_mucilaginosa	VALSYN-PWY: L-valine biosynthesis	week3	1.27452
Rothia_mucilaginosa	HSERMETANA-PWY: L-methionine biosynthesis III	week4	1.70758
Rothia_mucilaginosa	NONOXIPENT-PWY: pentose phosphate pathway (non-oxidative branch) I	week4	1.55051
Rothia_mucilaginosa	P41-PWY: pyruvate fermentation to acetate and (S)-lactate I	week4	0.810558
Rothia_mucilaginosa	PANTO-PWY: phosphopantothenate biosynthesis I	week4	1.0995
Rothia_mucilaginosa	PWY-3841: folate transformations II (plants)	week4	1.59054
Rothia_mucilaginosa	PWY-5100: pyruvate fermentation to acetate and lactate II	week4	0.810558
Rothia_mucilaginosa	PWY-5667: CDP-diacylglycerol biosynthesis I	week4	0.125361
Rothia_mucilaginosa	PWY-6121: 5-aminoimidazole ribonucleotide biosynthesis I	week4	0.989387
Rothia_mucilaginosa	PWY-6122: 5-aminoimidazole ribonucleotide biosynthesis II	week4	0.557613
Rothia_mucilaginosa	PWY-6163: chorismate biosynthesis from 3-dehydroquinate	week4	0.115403
Rothia_mucilaginosa	PWY-6277: superpathway of 5-aminoimidazole ribonucleotide biosynthesis	week4	0.557613
Rothia_mucilaginosa	PWY-7221: guanosine ribonucleotides de novo biosynthesis	week4	1.43478
Rothia_mucilaginosa	PWY-7234: inosine-5'-phosphate biosynthesis III	week4	1.37046
Rothia_mucilaginosa	PWY-I9: L-cysteine biosynthesis VI (from L-methionine)	week4	3.40403
Rothia_mucilaginosa	PWY0-1319: CDP-diacylglycerol biosynthesis II	week4	0.125361
Rothia_mucilaginosa	VALSYN-PWY: L-valine biosynthesis	week4	0.397794
Streptococcus_anginosus	LACTOSECAT-PWY: lactose and galactose degradation I	week1	1.38779
Streptococcus_anginosus	PWY-5695: inosine 5'-phosphate degradation	week1	1.16222
Streptococcus_anginosus	PWY-6122: 5-aminoimidazole ribonucleotide biosynthesis II	week1	2.31403
Streptococcus_anginosus	PWY-6277: superpathway of 5-aminoimidazole ribonucleotide biosynthesis	week1	2.31403
Streptococcus_anginosus	PWY-6317: D-galactose degradation I (Leloir pathway)	week1	1.64291
Streptococcus_anginosus	PWY0-1586: peptidoglycan maturation (meso-diaminopimelate containing)	week1	1.80451
Streptococcus_anginosus	LACTOSECAT-PWY: lactose and galactose degradation I	week2	0.784475
Streptococcus_anginosus	PWY-5695: inosine 5'-phosphate degradation	week2	1.22879
Streptococcus_anginosus	PWY-6122: 5-aminoimidazole ribonucleotide biosynthesis II	week2	2.94793
Streptococcus_anginosus	PWY-6277: superpathway of 5-aminoimidazole ribonucleotide biosynthesis	week2	2.94793
Streptococcus_anginosus	PWY-6317: D-galactose degradation I (Leloir pathway)	week2	2.13214
Streptococcus_anginosus	PWY0-1586: peptidoglycan maturation (meso-diaminopimelate containing)	week2	1.96091
Streptococcus_anginosus	LACTOSECAT-PWY: lactose and galactose degradation I	week3	1.69631
Streptococcus_anginosus	PWY-5695: inosine 5'-phosphate degradation	week3	0.577042
Streptococcus_anginosus	PWY-6122: 5-aminoimidazole ribonucleotide biosynthesis II	week3	2.60208
Streptococcus_anginosus	PWY-6277: superpathway of 5-aminoimidazole ribonucleotide biosynthesis	week3	2.60208
Streptococcus_anginosus	PWY-6317: D-galactose degradation I (Leloir pathway)	week3	1.91809
Streptococcus_anginosus	PWY0-1586: peptidoglycan maturation (meso-diaminopimelate containing)	week3	1.62093
Streptococcus_anginosus	LACTOSECAT-PWY: lactose and galactose degradation I	week4	1.50818
Streptococcus_anginosus	PWY-5695: inosine 5'-phosphate degradation	week4	2.24528
Streptococcus_anginosus	PWY-6122: 5-aminoimidazole ribonucleotide biosynthesis II	week4	3.04601
Streptococcus_anginosus	PWY-6277: superpathway of 5-aminoimidazole ribonucleotide biosynthesis	week4	3.04601
Streptococcus_anginosus	PWY-6317: D-galactose degradation I (Leloir pathway)	week4	2.22953
Streptococcus_anginosus	PWY0-1586: peptidoglycan maturation (meso-diaminopimelate containing)	week4	2.50841
Veillonella_rogosae	BRANCHED-CHAIN-AA-SYN-PWY: superpathway of branched chain amino acid biosynthesis	week1	0.279714
Veillonella_rogosae	ILEUSYN-PWY: L-isoleucine biosynthesis I (from threonine)	week1	0.209227
Veillonella_rogosae	PWY-3841: folate transformations II (plants)	week1	2.4981
Veillonella_rogosae	PWY-5103: L-isoleucine biosynthesis III	week1	0.0831685
Veillonella_rogosae	PWY-5130: 2-oxobutanoate degradation I	week1	2.92484
Veillonella_rogosae	PWY-5188: tetrapyrrole biosynthesis I (from glutamate)	week1	2.79411
Veillonella_rogosae	PWY-6121: 5-aminoimidazole ribonucleotide biosynthesis I	week1	2.67325
Veillonella_rogosae	PWY-6122: 5-aminoimidazole ribonucleotide biosynthesis II	week1	3.48914
Veillonella_rogosae	PWY-6123: inosine-5'-phosphate biosynthesis I	week1	3.32705
Veillonella_rogosae	PWY-6124: inosine-5'-phosphate biosynthesis II	week1	3.63063
Veillonella_rogosae	PWY-6126: superpathway of adenosine nucleotides de novo biosynthesis II	week1	2.67901
Veillonella_rogosae	PWY-6277: superpathway of 5-aminoimidazole ribonucleotide biosynthesis	week1	3.48914
Veillonella_rogosae	PWY-6700: queuosine biosynthesis I (de novo)	week1	6.64368
Veillonella_rogosae	PWY-6823: molybdopterin biosynthesis	week1	2.06717
Veillonella_rogosae	PWY-702: L-methionine biosynthesis II	week1	1.35418
Veillonella_rogosae	PWY-7197: pyrimidine deoxyribonucleotide phosphorylation	week1	2.77669
Veillonella_rogosae	PWY-7220: adenosine deoxyribonucleotides de novo biosynthesis II	week1	2.46834
Veillonella_rogosae	PWY-7221: guanosine ribonucleotides de novo biosynthesis	week1	2.09038
Veillonella_rogosae	PWY-7222: guanosine deoxyribonucleotides de novo biosynthesis II	week1	2.46834
Veillonella_rogosae	PWY-7228: superpathway of guanosine nucleotides de novo biosynthesis I	week1	2.06178
Veillonella_rogosae	PWY-7229: superpathway of adenosine nucleotides de novo biosynthesis I	week1	2.60006
Veillonella_rogosae	PWY0-1241: ADP-L-glycero-&beta;-D-manno-heptose biosynthesis	week1	2.8837
Veillonella_rogosae	PWY66-429: fatty acid biosynthesis initiation (mitochondria)	week1	5.86387
Veillonella_rogosae	RIBOSYN2-PWY: flavin biosynthesis I (bacteria and plants)	week1	3.08678
Veillonella_rogosae	UDPNAGSYN-PWY: UDP-N-acetyl-D-glucosamine biosynthesis I	week1	1.448
Veillonella_rogosae	VALSYN-PWY: L-valine biosynthesis	week1	1.91609
Veillonella_rogosae	BRANCHED-CHAIN-AA-SYN-PWY: superpathway of branched chain amino acid biosynthesis	week2	1.52266
Veillonella_rogosae	ILEUSYN-PWY: L-isoleucine biosynthesis I (from threonine)	week2	1.4469
Veillonella_rogosae	PWY-3841: folate transformations II (plants)	week2	2.86864
Veillonella_rogosae	PWY-5103: L-isoleucine biosynthesis III	week2	1.35574
Veillonella_rogosae	PWY-5130: 2-oxobutanoate degradation I	week2	2.09719
Veillonella_rogosae	PWY-5188: tetrapyrrole biosynthesis I (from glutamate)	week2	1.9273
Veillonella_rogosae	PWY-6121: 5-aminoimidazole ribonucleotide biosynthesis I	week2	1.74978
Veillonella_rogosae	PWY-6122: 5-aminoimidazole ribonucleotide biosynthesis II	week2	2.21174
Veillonella_rogosae	PWY-6123: inosine-5'-phosphate biosynthesis I	week2	2.28559
Veillonella_rogosae	PWY-6124: inosine-5'-phosphate biosynthesis II	week2	2.84729
Veillonella_rogosae	PWY-6126: superpathway of adenosine nucleotides de novo biosynthesis II	week2	1.71852
Veillonella_rogosae	PWY-6277: superpathway of 5-aminoimidazole ribonucleotide biosynthesis	week2	2.21174
Veillonella_rogosae	PWY-6700: queuosine biosynthesis I (de novo)	week2	5.92321
Veillonella_rogosae	PWY-6823: molybdopterin biosynthesis	week2	2.5158
Veillonella_rogosae	PWY-702: L-methionine biosynthesis II	week2	3.14741
Veillonella_rogosae	PWY-7197: pyrimidine deoxyribonucleotide phosphorylation	week2	2.05493
Veillonella_rogosae	PWY-7220: adenosine deoxyribonucleotides de novo biosynthesis II	week2	0.629198
Veillonella_rogosae	PWY-7221: guanosine ribonucleotides de novo biosynthesis	week2	0.713273
Veillonella_rogosae	PWY-7222: guanosine deoxyribonucleotides de novo biosynthesis II	week2	0.629198
Veillonella_rogosae	PWY-7228: superpathway of guanosine nucleotides de novo biosynthesis I	week2	0.343435
Veillonella_rogosae	PWY-7229: superpathway of adenosine nucleotides de novo biosynthesis I	week2	1.67961
Veillonella_rogosae	PWY0-1241: ADP-L-glycero-&beta;-D-manno-heptose biosynthesis	week2	3.50411
Veillonella_rogosae	PWY66-429: fatty acid biosynthesis initiation (mitochondria)	week2	4.24162
Veillonella_rogosae	RIBOSYN2-PWY: flavin biosynthesis I (bacteria and plants)	week2	3.37229
Veillonella_rogosae	UDPNAGSYN-PWY: UDP-N-acetyl-D-glucosamine biosynthesis I	week2	0.360821
Veillonella_rogosae	VALSYN-PWY: L-valine biosynthesis	week2	2.16925
Veillonella_rogosae	BRANCHED-CHAIN-AA-SYN-PWY: superpathway of branched chain amino acid biosynthesis	week3	-1.59771
Veillonella_rogosae	ILEUSYN-PWY: L-isoleucine biosynthesis I (from threonine)	week3	-0.158844
Veillonella_rogosae	PWY-3841: folate transformations II (plants)	week3	2.47019
Veillonella_rogosae	PWY-5103: L-isoleucine biosynthesis III	week3	-0.263214
Veillonella_rogosae	PWY-5130: 2-oxobutanoate degradation I	week3	1.90867
Veillonella_rogosae	PWY-5188: tetrapyrrole biosynthesis I (from glutamate)	week3	0.84136
Veillonella_rogosae	PWY-6121: 5-aminoimidazole ribonucleotide biosynthesis I	week3	0.0957518
Veillonella_rogosae	PWY-6122: 5-aminoimidazole ribonucleotide biosynthesis II	week3	1.01357
Veillonella_rogosae	PWY-6123: inosine-5'-phosphate biosynthesis I	week3	2.20739
Veillonella_rogosae	PWY-6124: inosine-5'-phosphate biosynthesis II	week3	1.89206
Veillonella_rogosae	PWY-6126: superpathway of adenosine nucleotides de novo biosynthesis II	week3	0.88879
Veillonella_rogosae	PWY-6277: superpathway of 5-aminoimidazole ribonucleotide biosynthesis	week3	1.01357
Veillonella_rogosae	PWY-6700: queuosine biosynthesis I (de novo)	week3	3.55167
Veillonella_rogosae	PWY-6823: molybdopterin biosynthesis	week3	2.01944
Veillonella_rogosae	PWY-702: L-methionine biosynthesis II	week3	1.27137
Veillonella_rogosae	PWY-7197: pyrimidine deoxyribonucleotide phosphorylation	week3	-0.997767
Veillonella_rogosae	PWY-7220: adenosine deoxyribonucleotides de novo biosynthesis II	week3	-0.567811
Veillonella_rogosae	PWY-7221: guanosine ribonucleotides de novo biosynthesis	week3	0.67691
Veillonella_rogosae	PWY-7222: guanosine deoxyribonucleotides de novo biosynthesis II	week3	-0.567811
Veillonella_rogosae	PWY-7228: superpathway of guanosine nucleotides de novo biosynthesis I	week3	-0.0871045
Veillonella_rogosae	PWY-7229: superpathway of adenosine nucleotides de novo biosynthesis I	week3	0.875895
Veillonella_rogosae	PWY0-1241: ADP-L-glycero-&beta;-D-manno-heptose biosynthesis	week3	-0.45724
Veillonella_rogosae	PWY66-429: fatty acid biosynthesis initiation (mitochondria)	week3	3.99431
Veillonella_rogosae	RIBOSYN2-PWY: flavin biosynthesis I (bacteria and plants)	week3	1.87896
Veillonella_rogosae	UDPNAGSYN-PWY: UDP-N-acetyl-D-glucosamine biosynthesis I	week3	-0.683193
Veillonella_rogosae	VALSYN-PWY: L-valine biosynthesis	week3	0.772854
Veillonella_rogosae	BRANCHED-CHAIN-AA-SYN-PWY: superpathway of branched chain amino acid biosynthesis	week4	0.430783
Veillonella_rogosae	ILEUSYN-PWY: L-isoleucine biosynthesis I (from threonine)	week4	0.416053
Veillonella_rogosae	PWY-3841: folate transformations II (plants)	week4	1.07671
Veillonella_rogosae	PWY-5103: L-isoleucine biosynthesis III	week4	0.348445
Veillonella_rogosae	PWY-5130: 2-oxobutanoate degradation I	week4	0.311103
Veillonella_rogosae	PWY-5188: tetrapyrrole biosynthesis I (from glutamate)	week4	-0.0459562
Veillonella_rogosae	PWY-6121: 5-aminoimidazole ribonucleotide biosynthesis I	week4	0.829853
Veillonella_rogosae	PWY-6122: 5-aminoimidazole ribonucleotide biosynthesis II	week4	2.10725
Veillonella_rogosae	PWY-6123: inosine-5'-phosphate biosynthesis I	week4	1.22221
Veillonella_rogosae	PWY-6124: inosine-5'-phosphate biosynthesis II	week4	1.53063
Veillonella_rogosae	PWY-6126: superpathway of adenosine nucleotides de novo biosynthesis II	week4	1.90656
Veillonella_rogosae	PWY-6277: superpathway of 5-aminoimidazole ribonucleotide biosynthesis	week4	2.10725
Veillonella_rogosae	PWY-6700: queuosine biosynthesis I (de novo)	week4	2.10731
Veillonella_rogosae	PWY-6823: molybdopterin biosynthesis	week4	2.11676
Veillonella_rogosae	PWY-702: L-methionine biosynthesis II	week4	1.67124
Veillonella_rogosae	PWY-7197: pyrimidine deoxyribonucleotide phosphorylation	week4	2.44766
Veillonella_rogosae	PWY-7220: adenosine deoxyribonucleotides de novo biosynthesis II	week4	1.09773
Veillonella_rogosae	PWY-7221: guanosine ribonucleotides de novo biosynthesis	week4	0.732765
Veillonella_rogosae	PWY-7222: guanosine deoxyribonucleotides de novo biosynthesis II	week4	1.09773
Veillonella_rogosae	PWY-7228: superpathway of guanosine nucleotides de novo biosynthesis I	week4	0.657955
Veillonella_rogosae	PWY-7229: superpathway of adenosine nucleotides de novo biosynthesis I	week4	1.71634
Veillonella_rogosae	PWY0-1241: ADP-L-glycero-&beta;-D-manno-heptose biosynthesis	week4	2.02559
Veillonella_rogosae	PWY66-429: fatty acid biosynthesis initiation (mitochondria)	week4	3.69891
Veillonella_rogosae	RIBOSYN2-PWY: flavin biosynthesis I (bacteria and plants)	week4	0.495042
Veillonella_rogosae	UDPNAGSYN-PWY: UDP-N-acetyl-D-glucosamine biosynthesis I	week4	-1.27256
Veillonella_rogosae	VALSYN-PWY: L-valine biosynthesis	week4	0.758882
