## Supplementary Data 3 for "Development and Genome-level Microevolution of Oral Microbiome during Surface Colonization"

### Sheet: Sheet1
clade name	module	mean relative abundance
Veillonella_parvula	Pioneer colonizers	6.48628
Haemophilus_parainfluenzae	Pioneer colonizers	5.21395
Streptococcus_mitis	Pioneer colonizers	4.59535
Streptococcus_oralis	Pioneer colonizers	2.39423
Actinomyces_oris	Pioneer colonizers	2.05571
Streptococcus_gordonii	Pioneer colonizers	1.6925
Porphyromonas_bobii	Pioneer colonizers	0.846544
Haemophilus_haemolyticus	Pioneer colonizers	0.840177
Streptococcus_anginosus	Pioneer colonizers	0.774174
Granulicatella_adiacens	Pioneer colonizers	0.769479
Rothia_aeria	Pioneer colonizers	0.768031
Prevotella_melaninogenica	Pioneer colonizers	0.690781
Streptococcus_intermedius	Pioneer colonizers	0.650491
Schaalia_odontolytica	Pioneer colonizers	0.531007
Leptotrichia_wadei	Pioneer colonizers	0.478038
Prevotella_pallens	Pioneer colonizers	0.446894
Rothia_mucilaginosa	Pioneer colonizers	0.434078
Neisseria_sicca	Constitutive species	14.0582
Neisseria_elongata	Constitutive species	3.04536
Lautropia_mirabilis	Constitutive species	2.82139
Micrococcus_luteus	Constitutive species	2.75185
Capnocytophaga_sputigena	Constitutive species	2.28441
Streptococcus_sanguinis	Constitutive species	1.32173
Capnocytophaga_gingivalis	Constitutive species	1.13593
Capnocytophaga_leadbetteri	Constitutive species	0.940929
Micrococcus_sp_EYE_162	Constitutive species	0.806503
Kingella_bonacorsii	Constitutive species	0.562321
Actinomyces_dentalis	Late commensals	2.09997
Fusobacterium_nucleatum	Late commensals	1.98688
Prevotella_oris	Late commensals	1.53474
Prevotella_nigrescens	Late commensals	1.48088
Actinomyces_naeslundii	Late commensals	1.08147
Prevotella_denticola	Late commensals	0.877289
Porphyromonas_endodontalis	Late commensals	0.744219
Alloprevotella_tannerae	Late commensals	0.724656
Corynebacterium_matruchotii	Late commensals	0.680898
Capnocytophaga_SGB2480	Late commensals	0.629172
Candidatus_Nanosynsacchari_sp_TM7_ANC_38_39_G1_1	Late commensals	0.618361
Slackia_exigua	Late commensals	0.533832
GGB7107_SGB10420	Late commensals	0.519991
Lancefieldella_rimae	Late commensals	0.485459
Parvimonas_micra	Late commensals	0.479816
Selenomonas_SGB5897	Late commensals	0.479116
Schaalia_meyeri	Late commensals	0.453679
Stutzerimonas_stutzeri	Late commensals	0.451955
Treponema_SGB69454	Late commensals	0.451668
Exiguobacterium_alkaliphilum	Late commensals	0.450379
Neisseria_SGB9428	Late commensals	0.427067
Rothia_SGB49305	Late commensals	0.426728
Neisseria_sp_oral_taxon_014	Late commensals	0.423265
