## Supplementary Data 4 for "Development and Genome-level Microevolution of Oral Microbiome during Surface Colonization"

### Sheet: Sheet1
Time	Module	Pathway	Mean abundance (CPM)
Week1	Pioneer colonizers	PWY0-1586: peptidoglycan maturation (meso-diaminopimelate containing)	311.938
Week1	Pioneer colonizers	VALSYN-PWY: L-valine biosynthesis	196.069
Week1	Pioneer colonizers	PWY-7221: guanosine ribonucleotides de novo biosynthesis	189.999
Week1	Pioneer colonizers	UDPNAGSYN-PWY: UDP-N-acetyl-D-glucosamine biosynthesis I	189.562
Week1	Pioneer colonizers	PWY-6122: 5-aminoimidazole ribonucleotide biosynthesis II	189.272
Week1	Constitutive species	PWY0-1586: peptidoglycan maturation (meso-diaminopimelate containing)	176.016
Week1	Constitutive species	UDPNAGSYN-PWY: UDP-N-acetyl-D-glucosamine biosynthesis I	99.1274
Week1	Constitutive species	PWY-7663: gondoate biosynthesis (anaerobic)	93.2884
Week1	Constitutive species	PWY-7221: guanosine ribonucleotides de novo biosynthesis	92.683
Week1	Constitutive species	PWY-6385: peptidoglycan biosynthesis III (mycobacteria)	91.3796
Week1	Late commensals	PWY-7221: guanosine ribonucleotides de novo biosynthesis	37.9992
Week1	Late commensals	COA-PWY: coenzyme A biosynthesis I (prokaryotic)	30.3035
Week1	Late commensals	PWY-6122: 5-aminoimidazole ribonucleotide biosynthesis II	27.0574
Week1	Late commensals	PWY-6277: superpathway of 5-aminoimidazole ribonucleotide biosynthesis	27.0574
Week1	Late commensals	DTDPRHAMSYN-PWY: dTDP-&beta;-L-rhamnose biosynthesis	25.4773
Week2	Pioneer colonizers	PWY0-1586: peptidoglycan maturation (meso-diaminopimelate containing)	225.682
Week2	Pioneer colonizers	VALSYN-PWY: L-valine biosynthesis	155.122
Week2	Pioneer colonizers	PWY-7220: adenosine deoxyribonucleotides de novo biosynthesis II	153.462
Week2	Pioneer colonizers	PWY-7222: guanosine deoxyribonucleotides de novo biosynthesis II	153.462
Week2	Pioneer colonizers	PWY-7221: guanosine ribonucleotides de novo biosynthesis	150.218
Week2	Constitutive species	PWY0-1586: peptidoglycan maturation (meso-diaminopimelate containing)	150.423
Week2	Constitutive species	PWY-7220: adenosine deoxyribonucleotides de novo biosynthesis II	101.989
Week2	Constitutive species	PWY-7222: guanosine deoxyribonucleotides de novo biosynthesis II	101.989
Week2	Constitutive species	PWY-5686: UMP biosynthesis I	98.8359
Week2	Constitutive species	PWY-7221: guanosine ribonucleotides de novo biosynthesis	98.2617
Week2	Late commensals	PWY-7221: guanosine ribonucleotides de novo biosynthesis	47.7772
Week2	Late commensals	COA-PWY: coenzyme A biosynthesis I (prokaryotic)	39.0922
Week2	Late commensals	DTDPRHAMSYN-PWY: dTDP-&beta;-L-rhamnose biosynthesis	38.4515
Week2	Late commensals	PWY-6387: UDP-N-acetylmuramoyl-pentapeptide biosynthesis I (meso-diaminopimelate containing)	36.0907
Week2	Late commensals	PWY-6700: queuosine biosynthesis I (de novo)	35.8313
Week3	Pioneer colonizers	PWY0-1586: peptidoglycan maturation (meso-diaminopimelate containing)	172.378
Week3	Pioneer colonizers	VALSYN-PWY: L-valine biosynthesis	117.699
Week3	Pioneer colonizers	PWY-7221: guanosine ribonucleotides de novo biosynthesis	114.173
Week3	Pioneer colonizers	UDPNAGSYN-PWY: UDP-N-acetyl-D-glucosamine biosynthesis I	113.903
Week3	Pioneer colonizers	PWY-6122: 5-aminoimidazole ribonucleotide biosynthesis II	112.778
Week3	Constitutive species	PWY0-1586: peptidoglycan maturation (meso-diaminopimelate containing)	147.847
Week3	Constitutive species	PWY-7221: guanosine ribonucleotides de novo biosynthesis	104.811
Week3	Constitutive species	PWY-5686: UMP biosynthesis I	100.179
Week3	Constitutive species	PWY-7220: adenosine deoxyribonucleotides de novo biosynthesis II	99.7909
Week3	Constitutive species	PWY-7222: guanosine deoxyribonucleotides de novo biosynthesis II	99.7909
Week3	Late commensals	PWY-7221: guanosine ribonucleotides de novo biosynthesis	65.2417
Week3	Late commensals	COA-PWY: coenzyme A biosynthesis I (prokaryotic)	60.6005
Week3	Late commensals	DTDPRHAMSYN-PWY: dTDP-&beta;-L-rhamnose biosynthesis	59.4427
Week3	Late commensals	NONMEVIPP-PWY: methylerythritol phosphate pathway I	56.3234
Week3	Late commensals	PEPTIDOGLYCANSYN-PWY: peptidoglycan biosynthesis I (meso-diaminopimelate containing)	56.3081
Week4	Pioneer colonizers	PWY0-1586: peptidoglycan maturation (meso-diaminopimelate containing)	167.667
Week4	Pioneer colonizers	PWY-6122: 5-aminoimidazole ribonucleotide biosynthesis II	106.555
Week4	Pioneer colonizers	PWY-6277: superpathway of 5-aminoimidazole ribonucleotide biosynthesis	106.555
Week4	Pioneer colonizers	PWY-7221: guanosine ribonucleotides de novo biosynthesis	106.034
Week4	Pioneer colonizers	PWY-7220: adenosine deoxyribonucleotides de novo biosynthesis II	105.613
Week4	Constitutive species	PWY0-1586: peptidoglycan maturation (meso-diaminopimelate containing)	152.024
Week4	Constitutive species	PWY-7220: adenosine deoxyribonucleotides de novo biosynthesis II	98.657
Week4	Constitutive species	PWY-7222: guanosine deoxyribonucleotides de novo biosynthesis II	98.657
Week4	Constitutive species	PWY-7221: guanosine ribonucleotides de novo biosynthesis	96.6204
Week4	Constitutive species	PWY-7663: gondoate biosynthesis (anaerobic)	96.0697
Week4	Late commensals	PWY-7221: guanosine ribonucleotides de novo biosynthesis	57.7829
Week4	Late commensals	COA-PWY: coenzyme A biosynthesis I (prokaryotic)	55.6994
Week4	Late commensals	DTDPRHAMSYN-PWY: dTDP-&beta;-L-rhamnose biosynthesis	52.5273
Week4	Late commensals	PWY-6387: UDP-N-acetylmuramoyl-pentapeptide biosynthesis I (meso-diaminopimelate containing)	50.4874
Week4	Late commensals	NONMEVIPP-PWY: methylerythritol phosphate pathway I	49.6665
