## Supplementary Data 6 for "Development and Genome-level Microevolution of Oral Microbiome during Surface Colonization"

### Sheet: Sheet1
Time	Species	Community P	Community P+C	Odds ratio	P value
week1	Capnocytophaga_SGB2480	0.29	0.899	20.8052	2.95e-19
week1	Stutzerimonas_stutzeri	0.516	0.755	2.88235	0.000704468
week1	Exiguobacterium_alkaliphilum	0.764	0.902	2.84211	0.0135506
week1	Rothia_SGB49305	0.5	0.52	1.08333	0.887562
week1	Selenomonas_SGB5897	0.497	0.515	1.0833	0.887584
week1	Lancefieldella_rimae	0.249	0.251	1.05556	1
week1	Prevotella_denticola	0.72	0.736	1.05144	1
week1	Actinomyces_dentalis	0.496	0.501	1.04082	1
week1	Actinomyces_naeslundii	0.515	0.515	1	1
week1	Porphyromonas_endodontalis	0.511	0.511	1	1
week1	Alloprevotella_tannerae	0.487	0.487	1	1
week1	Corynebacterium_matruchotii	0.296	0.293	1	1
week1	GGB7107_SGB10420	0.491	0.491	1	1
week1	Schaalia_meyeri	0.952	0.959	1	1
week1	Treponema_SGB69454	0.512	0.512	1	1
week1	Neisseria_SGB9428	0.493	0.493	1	1
week1	Neisseria_sp_oral_taxon_014	0.507	0.507	1	1
week1	Fusobacterium_nucleatum	0.26	0.258	0.948718	1
week1	Slackia_exigua	0.854	0.845	0.926471	1
week1	Candidatus_Nanosynsacchari_sp_TM7_ANC_38_39_G1_1	0.132	0.12	0.912587	1
week1	Prevotella_nigrescens	0.25	0.238	0.896104	0.868635
week1	Prevotella_oris	0.505	0.465	0.851852	0.671237
week1	Parvimonas_micra	0.962	0.949	0.652778	0.74753
week2	Capnocytophaga_SGB2480	0.49	0.979	33.6531	1.13e-15
week2	Neisseria_sp_oral_taxon_014	0.765	0.967	7.57895	5.87e-05
week2	Corynebacterium_matruchotii	0.237	0.67	6.7971	5.1e-10
week2	Neisseria_SGB9428	0.532	0.766	2.80818	0.00107842
week2	Rothia_SGB49305	0.893	0.951	2.34831	0.191272
week2	Actinomyces_naeslundii	0.962	0.988	2.04167	0.682717
week2	Selenomonas_SGB5897	0.687	0.701	1.09804	0.87857
week2	Fusobacterium_nucleatum	0.503	0.503	1	1
week2	Prevotella_denticola	0.252	0.257	1	1
week2	Alloprevotella_tannerae	0.485	0.485	1	1
week2	Candidatus_Nanosynsacchari_sp_TM7_ANC_38_39_G1_1	0.967	0.964	1	1
week2	GGB7107_SGB10420	0.505	0.505	1	1
week2	Lancefieldella_rimae	0.745	0.745	1	1
week2	Parvimonas_micra	0.494	0.49	1	1
week2	Stutzerimonas_stutzeri	0.53	0.53	1	1
week2	Treponema_SGB69454	0.522	0.522	1	1
week2	Exiguobacterium_alkaliphilum	0.512	0.512	1	1
week2	Prevotella_oris	0.756	0.746	0.948718	1
week2	Prevotella_nigrescens	0.254	0.248	0.947368	1
week2	Slackia_exigua	0.886	0.875	0.912587	1
week2	Porphyromonas_endodontalis	0.269	0.249	0.898785	0.87041
week2	Schaalia_meyeri	0.964	0.955	0.791667	1
week2	Actinomyces_dentalis	0.493	0.294	0.425122	0.00571465
week3	Capnocytophaga_SGB2480	0.259	0.54	3.52174	4.46e-05
week3	GGB7107_SGB10420	0.252	0.516	3.12245	0.000246438
week3	Rothia_SGB49305	0.777	0.914	3.0202	0.0112982
week3	Porphyromonas_endodontalis	0.736	0.896	2.99253	0.00633514
week3	Prevotella_nigrescens	0.774	0.894	2.41677	0.0372903
week3	Actinomyces_naeslundii	0.893	0.945	1.93633	0.310609
week3	Neisseria_SGB9428	0.249	0.265	1.11261	0.87041
week3	Lancefieldella_rimae	0.883	0.891	1.10331	1
week3	Parvimonas_micra	0.877	0.888	1.09579	1
week3	Prevotella_oris	0.241	0.25	1.05556	1
week3	Neisseria_sp_oral_taxon_014	0.752	0.766	1.05556	1
week3	Fusobacterium_nucleatum	0.474	0.474	1	1
week3	Prevotella_denticola	0.476	0.476	1	1
week3	Slackia_exigua	0.896	0.893	1	1
week3	Candidatus_Nanosynsacchari_sp_TM7_ANC_38_39_G1_1	0.764	0.757	0.947368	1
week3	Stutzerimonas_stutzeri	0.492	0.473	0.922988	0.887495
week3	Alloprevotella_tannerae	0.769	0.74	0.898785	0.87041
week3	Selenomonas_SGB5897	0.76	0.735	0.853801	0.745804
week3	Treponema_SGB69454	0.797	0.752	0.797468	0.614516
week3	Exiguobacterium_alkaliphilum	0.501	0.291	0.408451	0.00368862
week3	Actinomyces_dentalis	0.739	0.486	0.341412	0.00048124
week3	Corynebacterium_matruchotii	0.951	0.846	0.276316	0.019243
week3	Schaalia_meyeri	0.765	0.298	0.128984	3.2e-11
week4	Schaalia_meyeri	0.485	0.955	20.5833	2.92e-14
week4	Capnocytophaga_SGB2480	0.748	0.966	8.43243	1.5e-05
week4	Actinomyces_naeslundii	0.529	0.756	2.76923	0.00116036
week4	Neisseria_sp_oral_taxon_014	0.957	0.986	2.57895	0.444754
week4	Rothia_SGB49305	0.892	0.958	2.34831	0.191272
week4	Actinomyces_dentalis	0.523	0.523	1	1
week4	Prevotella_oris	0.484	0.484	1	1
week4	Prevotella_nigrescens	0.497	0.497	1	1
week4	Prevotella_denticola	0.511	0.511	1	1
week4	Porphyromonas_endodontalis	0.496	0.496	1	1
week4	Alloprevotella_tannerae	0.502	0.502	1	1
week4	Candidatus_Nanosynsacchari_sp_TM7_ANC_38_39_G1_1	0.521	0.521	1	1
week4	Slackia_exigua	0.717	0.71	1	1
week4	GGB7107_SGB10420	0.506	0.506	1	1
week4	Parvimonas_micra	0.515	0.515	1	1
week4	Stutzerimonas_stutzeri	0.495	0.495	1	1
week4	Treponema_SGB69454	0.513	0.513	1	1
week4	Exiguobacterium_alkaliphilum	0.509	0.509	1	1
week4	Neisseria_SGB9428	0.502	0.498	0.960784	1
week4	Lancefieldella_rimae	0.281	0.269	0.903475	0.873564
week4	Corynebacterium_matruchotii	0.894	0.842	0.648876	0.408257
week4	Selenomonas_SGB5897	0.241	0.035	0.0979381	1.45e-05
week4	Fusobacterium_nucleatum	0.048	0.006	0	0.121241
