## Supplementary Data 7 for "Development and Genome-level Microevolution of Oral Microbiome during Surface Colonization"

### Sheet: Sheet1
Week1
	species	N	S	N/S ratio
	Lancefieldella_rimae	2856	12393	0.230453
	Neisseria_sicca	53972	250409	0.215535
	Prevotella_melaninogenica	68043	284487	0.239178
	Rothia_mucilaginosa	5238	24677	0.212262
	Slackia_exigua	6724	16182	0.415523
	Streptococcus_anginosus	17444	67136	0.259831
Week2
	species	N	S	N/S ratio
	Lancefieldella_rimae	26437	109120	0.242275
	Neisseria_sicca	56451	269818	0.209219
	Prevotella_melaninogenica	69308	282788	0.245088
	Rothia_mucilaginosa	5419	24004	0.225754
	Slackia_exigua	16662	38267	0.435414
	Streptococcus_anginosus	30180	108847	0.27727
Week3
	species	N	S	N/S ratio
	Lancefieldella_rimae	21054	87660	0.240178
	Neisseria_sicca	60281	288159	0.209194
	Prevotella_melaninogenica	51060	215319	0.237137
	Rothia_mucilaginosa	7466	33527	0.222686
	Slackia_exigua	8304	18772	0.442361
	Streptococcus_anginosus	29570	107418	0.27528
Week4
	species	N	S	N/S ratio
	Lancefieldella_rimae	20044	84262	0.237877
	Neisseria_sicca	56074	258904	0.216582
	Prevotella_melaninogenica	30122	121731	0.247447
	Rothia_mucilaginosa	4488	20799	0.21578
	Slackia_exigua	6974	15699	0.444232
	Streptococcus_anginosus	22679	84570	0.268168
N: non-synonymous SNVs; S: synonymous SNVs
